# Dissociation of Reward Incentive and Motivational Drive by Distinct Neural Circuits in Mice

**DOI:** 10.64898/2026.11.21.768340

**Authors:** Makoto Takemoto, Wen-Jie Song

## Abstract

The generation of reward incentive value and maintenance of motivational drive are distinct processes in reward-related behavior. However, how neural circuits differentially process these components remains poorly understood. Although intracranial self-stimulation (ICSS) paradigms have been utilized to identify reward-related circuits, ICSS measures may conflate reinitiated actions attributed to learned incentive value with ongoing motivated behavior sustained by concurrent stimulation. Here, we reveal a dissociation between these processes by optogenetically stimulating fibers in the stria terminalis bundle projecting to the medial nucleus accumbens (STB^mNAc^) and those in the medial forebrain bundle originating from the lateral NAc (MFB^lNAc^). We found that STB^mNAc^ stimulation facilitated the reinitiation of ICSS actions, whereas MFB^lNAc^ stimulation sustained ongoing ICSS behavior. Moreover, shortening the stimulation duration in STB^mNAc^ mice increased the likelihood of subsequent re-engagement of stimulation-seeking. Additionally, STB^mNAc^ stimulation, but not MFB^lNAc^ stimulation, could substitute for primary rewards and support the acquisition of sensory cue-dependent operant behavior. Together, our findings suggest that STB^mNAc^ activation promotes reward-anticipatory behavior by conferring reward incentive value, whereas MFB^lNAc^ activation sustains ongoing behavior by maintaining motivational drive. Thus, reward-related behavior may not be governed by a unitary motivational system but may involve anatomically and functionally distinct neural components.
