## Supplemental Data S1 for "Dissociation of Reward Incentive and Motivational Drive by Distinct Neural Circuits in Mice"

### Sheet: Dataset
Data S1. Datasets and the statistical analyses in figures.
Figure	Experiment	Sample	Dataset	Mean	SEM	Comparison	Shapiro-Wilk normality test	Wilcoxon signed-rank/rank sum test	Paired t-test
Fig. 1d	Retrogradely labeled cells	AP1	3,6,4,5,0	3.6	1.02956	-
		AP2	10,27,20,26,6	17.8	4.22374	-
		AP3	52,57,82,92,59	68.4	7.83964	-
		AP4	140,128,157,145,145	143	4.67974	-
		AP5	166,172,172,164,158	166.4	2.63818	-
		AP6	154,106,178,145,104	137.4	14.2885	-
Fig. 1d (inset)	A-P comparison	Anterior	65,90,106,123,65	89.8	11.3903	Paired	W = 0.86809, p = 0.2588		t = -20.677, df = 4, p = 3.232e-05
		Posterior	460,406,507,454,407	446.8	18.8399
Fig. 1j	c-Fos immunopositive particles	Cont+	9,9.5,13,8.5,18,20	13	2.02073	Paired	W = 0.65944, p = 0.002246	V = 6, p = 0.4004 (signed-rank test)
		Cont-	14,11.5,16.5,10.5,22.5,6.5	13.5833	2.25247
		ChR+	41.5,61,47,18,30.5,127	54.1667	15.7388	Paired	W = 0.75706, p = 0.02334	V = 21, p = 0.03125 (signed-rank test)
		ChR-	17,24.5,27.5,6,14.5,40	21.5833	4.81909
Fig. 1j (inset)	Cont-ChR comparison	Cont	-5,-2,-3.5,-2,-4.5,13.5	-0.583333	2.86187	Unpaired	W = 0.65944, p = 0.002246	W = 1, p = 0.008127 (rank sum test)
		ChR	24.5,36.5,19.5,12,16,87	32.5833	11.4189		W = 0.75706, p = 0.02334
Fig. 2e	Total nose-poking time (s)	STB-Cont+	138.236,209.892,160.46,176.719,166.14,125.281	162.788	12.1643	Paired	W = 0.89289, p = 0.3336		t = -1.0727, df = 5, p = 0.3324
		STB-Cont-	134.095,282.338,179.478,155.764,169.459,139.563	176.783	22.2502
		STB-ChR+	1081.769,999.057,1261.697,1344.765,1317.823,1347.423,867.256,1059.134	1159.87	64.4221	Paired	W = 0.87835, p = 0.1816		t = 14.342, df = 7, p = 1.907e-06
		STB-ChR-	149.811,142.423,98.73,127.751,94.637,168.705,186.824,133.759	137.83	11.205
		MFB-Cont+	116.447,107.264,261.923,303.136,178.489,128.174	182.572	33.5916	Paired	W = 0.90142, p = 0.3824		t = -0.84555, df = 5, p = 0.4364
		MFB-Cont-	137.714,100.014,249.653,285.208,203.338,168.95	190.813	28.3263
		MFB-ChR+	475.608,608.707,1184.363,600.497,623.76,961.657,313.93,415.572	648.012	102.278	Paired	W = 0.94412, p = 0.652		t = 4.7471, df = 7, p = 0.00209
		MFB-ChR-	144.559,149.049,129.934,122.762,70.101,111.527,193.974,144.129	133.254	12.51
Fig. 2g (left)	Number of nose-poking events	STB+	845,674,822,780,464,652,688,746	708.875	42.8066	Paired	W = 0.97069, p = 0.9034		t = 13.406, df = 7, p = 3.013e-06
		STB-	165,149,87,195,118,160,143,149	145.75	11.3778
		MFB+	145,184,265,215,130,189,136,160	178	16.1334	Paired	W = 0.95843, p = 0.795		t = 7.193, df = 7, p = 0.0001785
		MFB-	86,102,112,112,44,85,97,88	90.75	7.69682
Fig. 2h (left)	Nose-poking event duration (s)	STB+	1.2802,1.48228041543027,1.53491119221411,1.72405769230769,2.84013577586207,2.06659969325153,1.26054651162791,1.41975067024129	1.70106	0.18696	Paired	W = 0.89228, p = 0.2457		t = 3.278, df = 7, p = 0.01352
		STB-	0.907945454545455,0.955859060402685,1.1348275862069,0.655133333333333,0.802008474576271,1.05440625,1.30646153846154,0.897711409395973	0.964294	0.0711985
		MFB+	3.28005517241379,3.30819021739131,4.46929433962264,2.79300930232558,4.79815384615385,5.08813227513228,2.30830882352941,2.597325	3.58031	0.375957	Paired	W = 0.93552, p = 0.5676		t = 4.8262, df = 7, p = 0.001908
		MFB-	1.68091860465116,1.46126470588235,1.160125,1.09608928571429,1.59320454545455,1.31208235294118,1.99973195876289,1.63782954545455	1.49266	0.10566
Fig. 2i	Occurance of long-duration events	STB-Cont+	0.0229885057471264,0.00561797752808989,0.0267857142857143,0.0510204081632653,0.0898876404494382,0.0615384615384615	0.0429731	0.0124729	Paired	W = 0.96321, p = 0.8441		t = -0.48696, df = 5, p = 0.6469
		STB-Cont-	0.0227272727272727,0.0402298850574713,0.0338983050847458,0.0283018867924528,0.0989010989010989,0.0563380281690141	0.0467327	0.0114554
		STB-ChR+	0.00473372781065089,0.013353115727003,0.0145985401459854,0.0205128205128205,0.142241379310345,0.0521472392638037,0.00581395348837209,0.0214477211796247	0.0343561	0.0162775	Paired	W = 0.74874, p = 0.007911	V = 28, p = 0.1953
		STB-ChR-	0.00606060606060606,0.0134228187919463,0,0.0102564102564103,0,0.00625,0.020979020979021,0	0.00712111	0.00265786
		MFB-Cont+	0.0606060606060606,0.0470588235294118,0.104895104895105,0.114754098360656,0.0256410256410256,0.0422535211267606	0.0658681	0.0146859	Paired	W = 0.92035, p = 0.5079		t = -0.12697, df = 5, p = 0.9039
		MFB-Cont-	0.032258064516129,0.0681818181818182,0.0993377483443709,0.0683760683760684,0.0636363636363636,0.0740740740740741	0.067644	0.00878425
		MFB-ChR+	0.206896551724138,0.222826086956522,0.343396226415094,0.167441860465116,0.346153846153846,0.391534391534392,0.110294117647059,0.1625	0.24388	0.0364219	Paired	W = 0.94004, p = 0.6114		t = 5.746, df = 7, p = 0.0007013
		MFB-ChR-	0.0232558139534884,0.0196078431372549,0,0,0.0454545454545455,0.0352941176470588,0.0618556701030928,0.0227272727272727	0.0260244	0.00751378
Fig. 3b (inset)	Net contact time (ms)	STB-Stim.	243.575,589.692307692308,783.938461538462,289.882352941176,511.959459459459,332.676056338028,399.976744186047,310.929577464789	432.829	64.9678	Paired	W = 0.92457, p = 0.468	V = 1, p = 0.01563	t = -2.8171, df = 7, p = 0.02588
		STB-No stim.	328.789473684211,1486.9512195122,1409.10256410256,664.289473684211,682.489361702128,580.863636363636,568.076923076923,239.545454545455	745.014	163.057
Figure	Experiment	Sample	Dataset	Mean	SEM	Comparison	One-way ANOVA	Tukey's HSD test (adjusted p value)
Fig. 2g (right)	Δ number of nose-poking events	STB-Cont	-1,4,-6,-8,-2,-6	-3.16667	1.7966	Multiple	F(3,24) = 122.5, p < 0.001	< 0.001 (STB-Cont vs. STB-ChR), 1.0 (STB-Cont vs. MFB-Cont), 0.086 (STB-Cont vs. MFB-ChR), < 0.001 (STB-ChR vs. MFB-Cont), < 0.001 (STB-ChR vs. MFB-ChR), 0.075 (MFB-Cont vs. MFB-ChR)
		STB-ChR	680,525,735,585,346,492,545,597	563.125	42.0057
		MFB-Cont	-25,-3,-8,5,7,-10	-5.66667	4.75862
		MFB-ChR	59,82,153,103,86,104,39,72	87.25	12.1299
Fig. 2h (right)	Δ nose-poking event duration (s)	STB-Cont	0.065112722048067,-0.443463644582204,-0.0883214285714284,0.333783403927609,0.00455475984689468,-0.0382760563380287	-0.0277684	0.10279	Multiple	F(3,24) = 12.44, p < 0.001	0.27 (STB-Cont vs. STB-ChR), 1.0 (STB-Cont vs. MFB-Cont), < 0.001 (STB-Cont vs. MFB-ChR), 0.27 (STB-ChR vs. MFB-Cont), < 0.01 (STB-ChR vs. MFB-ChR), < 0.001 (MFB-Cont vs. MFB-ChR)
		STB-ChR	0.372254545454545,0.526421355027583,0.400083606007215,1.06892435897436,2.0381273012858,1.01219344325153,-0.0459150268336319,0.522039260845314	0.736766	0.224758
		MFB-Cont	0.0656355490387748,0.125406684491979,0.178298244801556,0.0470460978001959,-0.322980264180264,-0.280534863502	-0.0311881	0.0877911
		MFB-ChR	1.59913656776263,1.84692551150895,3.30916933962264,1.6969200166113,3.2049493006993,3.7760499221911,0.308576864766525,0.959495454545454	2.08765	0.432564
Fig. 3c	Total number of contact trials (Day2)	STB-Cont	16,19,7,14,20,6	13.6667	2.43128	Multiple	F(3,24) = 33.79, p < 0.001	< 0.001 (STB-Cont vs. STB-ChR), 0.994 (STB-Cont vs. MFB-Cont), 0.823 (STB-Cont vs. MFB-ChR), < 0.001 (STB-ChR vs. MFB-Cont), < 0.001 (STB-ChR vs. MFB-ChR), 0.932 (MFB-Cont vs. MFB-ChR)
		STB-ChR	158,171,169,157,195,93,56,93	136.5	17.3288
		MFB-Cont	8,18,10,20,9,41	17.6667	5.0903
		MFB-ChR	15,30,38,19,42,31,16,22	26.625	3.59532
Figure	Experiment	Sample	Dataset	Mean	SEM	Comparison	Friedman test	Wilcoxon signed-rank test (Holm correction) (p value)
Fig. 3b (left)	Net contact time (ms)	STB-3 s	243.081081081081,595.435897435897,776.512820512821,251.378378378378,482.54347826087,366.863636363636,325.8125,310.227272727273	418.982	66.179	Multiple	χ2(3, N = 32) = 8.70, p = 0.0336	1.0 (3s vs. 2s), 0.586 (3s vs. 1s), 0.625 (2s vs. 1s), 0.094 (3s vs. No stim.), 0.094 (2s vs. No stim.), 0.094 (1s vs. No stim.)
		STB-2 s	212.571428571429,652.125,665,291.735294117647,529.468085106383,241.9375,335.5,329.5	407.23	64.2402
		STB-1 s	266.5625,536.333333333333,882.901960784314,318.25,521.6,353.878787878788,489.578947368421,302.393939393939	458.937	71.0817
		STB-No stim.	328.789473684211,1486.9512195122,1409.10256410256,664.289473684211,682.489361702128,580.863636363636,568.076923076923,239.545454545455	745.014	163.057
Fig. 3b (right)	Net contact time (ms)	MFB-3 s	1861,1746.6,2323.5,1174.42857142857,2068.07142857143,2290.3,466.2,1997.25	1740.92	222.575	Multiple	χ2(3, N = 32) = 16.35, p < 0.001	0.109 (3s vs. 2s), 0.047 (3s vs. 1s), 0.195 (2s vs. 1s), 0.047 (3s vs. No stim.), 0.063 (2s vs. No stim.), 0.070 (1s vs. No stim.)
		MFB-2 s	1154.33333333333,1188.75,2646.14285714286,620.75,1743.85714285714,1408.2,533,1720	1376.88	240.283
		MFB-1 s	776.5,1304.88888888889,1589.1,1111,1478.41666666667,1351.33333333333,349,900.6	1107.6	146.119
		MFB-No stim.	258.333333333333,1383,1039.44444444444,388.25,1114.88888888889,710.571428571429,271,155.6	665.136	164.583
Fig. 3d	Occurrence of contacts in 2 s from stimulation offset	STB-3 s	0,0.0512820512820513,0.0512820512820513,0.0810810810810811,0.0869565217391304,0.0454545454545455,0.1875,0.136363636363636	0.07999	0.020713	Multiple	χ2(2, N = 24) = 10.75, p < 0.01	0.313 (3s vs. 2s), 0.042 (3s vs. 1s), 0.042 (2s vs. 1s)
		STB-2 s	0.0285714285714286,0.1,0.025,0.117647058823529,0.106382978723404,0.0625,0.375,0	0.101888	0.0418505
		STB-1 s	0.3125,0.0980392156862745,0.215686274509804,0.354166666666667,0.345454545454545,0.181818181818182,0.473684210526316,0.272727272727273	0.28176	0.0412459
Figure	Experiment	Sample	Dataset	Mean	SEM	Comparison	Repeated measures ANOVA	Dunnett test (p value, vs. Day1)
Fig. 4b	Selectivity index	Day1	0.529801324503311,0.507042253521127,0.625,0.537037037037037,0.601036269430052,0.509259259259259	0.551529	0.0202459	Multiple	F(4, 20) = 22.92, p < 0.001	0.0532 (Day2), 0.0284 (Day3), 0.0024 (Day4), 0.0029 (Day5)
		Day2	0.619047619047619,0.688311688311688,0.757763975155279,0.55952380952381,0.662857142857143,0.542253521126761	0.638293	0.0332551
		Day3	0.656626506024096,0.840277777777778,0.807692307692308,0.73202614379085,0.736842105263158,0.54	0.718911	0.0443449
		Day4	0.757575757575758,0.830882352941177,0.833333333333333,0.810457516339869,0.84375,0.60431654676259	0.780053	0.0373241
		Day5	0.844594594594595,0.858208955223881,0.833333333333333,0.804054054054054,0.738255033557047,0.676056338028169	0.792417	0.0290597
	Response latency (ms)	Day1	4476.725,4167.597222,3649.8,4420.563218,3814.715517,5026.654545	4259.34	203.279	Multiple	F(4, 20) = 11.93, p < 0.001	0.0215 (Day2), 0.0093 (Day3), 0.1287 (Day4), 0.0011 (Day5)
		Day2	3994.355769,3902.283019,3407.180328,4251.691489,3400.163793,4263.116883	3869.8	158.291
		Day3	3966.174312,3938.652893,2822.865079,3714.785714,2663.9375,4015.08642	3520.25	250.082
		Day4	3947.632,4038.035398,2582.256,3232.104839,3996.203704,4292.369048	3681.43	263.34
		Day5	2881.528,3489.513043,2193.512,3133.773109,2863.436364,3852.354167	3069.02	233.706
Fig. 4c	Total number of trials with contacts	STB(CS)-Day1	80,72,105,87,116,55	85.8333	9.04587	Multiple	F(3, 15) = 9.34, p < 0.001	0.0444 (Day2), 0.0426 (Day3), 0.0456 (Day4)
		STB(CS)-Day2	104,106,122,94,116,77	103.167	6.57478
		STB(CS)-Day3	109,121,126,112,112,81	110.167	6.39488
		STB(CS)-Day4	125,113,125,124,108,84	113.167	6.51878
		STB(Pre-CS)-Day1	71,70,63,75,77,53	68.1667	3.61862	Multiple	F(3, 15) = 11.75, p < 0.001	0.306 (Day2), 0.105 (Day3), 0.0196 (Day4)
		STB(Pre-CS)-Day2	64,48,39,74,59,65	58.1667	5.17311
		STB(Pre-CS)-Day3	57,23,30,41,40,69	43.3333	6.9602
		STB(Pre-CS)-Day4	40,23,25,29,20,55	32	5.4037
		MFB(CS)-Day1	7,8,7,3,18,13,7	9	1.86445	Multiple	F(3, 18) = 2.13, p = 0.132
		MFB(CS)-Day2	3,0,10,2,16,11,8	7.14286	2.16497
		MFB(CS)-Day3	3,2,7,1,13,16,12	7.71429	2.26479
		MFB(CS)-Day4	1,1,11,2,6,6,8	5	1.44749
		MFB(Pre-CS)-Day1	5,3,14,4,12,7,6	7.28571	1.56926	Multiple	F(3, 18) = 2.09, p = 0.137
		MFB(Pre-CS)-Day2	6,1,7,2,8,2,8	4.85714	1.1635
		MFB(Pre-CS)-Day3	2,2,9,3,12,4,2	4.85714	1.51859
		MFB(Pre-CS)-Day4	5,6,8,2,2,1,4	4	0.95119
